# Chromosome-scale genome assembly of *Cycas revoluta* provides insights into cycad diversification and species diversity

**DOI:** 10.64898/2026.07.11.737888

**Authors:** Mitsuhiko P. Sato, Yuta B. Aoyagi, Kazutoshi Yoshitake, Yukiho Toyama, Hideaki Iimura, Fumika Matsuoka, Atsushi Toyoda, Takashi Akagi, Satohiro Okuda, Yasuko Ito-Inaba, Kenta Shirasawa

**Author notes:** Department of Frontier Research, National Institute of Genetics, Shizuoka 411-8540, Japan (Yukiho Toyama).

## Abstract

Cycads are an ancient group of seed plants. Despite their ancient origin, many extant cycad genera exhibit high species diversity. The specialized reproductive traits in cycads, dioecy governed by the XY sex-determination system and the elaborate co-evolutionary synergy with insect pollinators, may facilitate lineage diversification. Here, we present a chromosome-scale genome sequence of *Cycas revoluta*, the species in which plant spermatozoids were discovered in 1896. The genome sequence spanned 11.6 Gb, 98.4% of which were anchored onto the 11 cycad chromosomes. Repetitive sequences occupied 9.8 Gb, and 31,481 genes were predicted. Based on this genome assembly, the X- and Y-associated genomic regions were characterized, and candidate genes for sex determination were identified. In addition, the genomic positions of genes for sex-related traits were determined. Subsequently, we analyzed transcriptomes for thermogenesis responsible for attracting insect pollinators. Through these comprehensive analyses, we provide new insights into the genomic basis of cycad diversification and species diversity.
