## Supplementary Table for "Chromosome-scale genome assembly of *Cycas revoluta* provides insights into cycad diversification and species diversity"

### Sheet: TableS1
Supplementary Table S1. Repetitive sequences in the C. revoluta genome assembly.
Repeat type	No. of repetitive elements	Length (bp)	%
SINEs	32151	18782721	0.16
LINEs	344205	470505173	4.05
LTR elements	4083460	6019860577	51.85
DNA transposons	717698	447937088	3.86
Unclassified	6626499	2371132575	20.42
Small RNA	47102	99185355	0.85
Satelllites	60656	35400600	2.42
Simple repeats	871769	280923145	2.42
Low complexity	104733	80573893	0.69
Total		9824245684	84.62

### Sheet: TableS2
Supplementary Table S2. Counts of candidate genes of seven categories involved in sperm flagellum biosynthesis in 14 species.
Taxonomic classicfication	Species	Radial Spoke	Central Pair	Intraflagellar transport	Dynein	Inner dynein	Outer dynein
Angiosperm	Arabidopsis thaliana	5	2	1	0	3	2
	Oryza sativa	6	2	1	0	3	2
Gymnosperm	Gnetum montanum	3	2	1	0	3	2
	Abies alba	3	2	1	0	3	2
	Picea abies	4	2	1	0	3	3
	Pinus lambertiana	4	2	1	0	3	3
	Pinus taeda	3	2	1	0	3	3
	Pseudotsuga menziesii	4	2	1	1	4	3
	Sequoiadendron giganteum	3	2	1	0	3	3
	Cycas revoluta	5	3	2	2	6	3
	Cycas panzhihuaensis	6	3	8	3	11	7
	Gingko biloba	4	4	5	2	8	5
Fern	Azolla filiculoides	7	5	9	3	10	6
	Salvinia cucullata	9	5	6	4	10	6
